# Staphyloxanthin production by *Staphylococcus aureus* promotes resistance to oxidative stress to delay diabetic wound healing

**DOI:** 10.1101/2022.09.09.507290

**Authors:** Amelia R. McCready-Vangi, Amy E. Campbell, Aayushi Uberoi, Victoria M. Lovins, Ellen K. White, Alexis R. Morgenstern, Sue E. Gardner, Elizabeth A. Grice

**Author notes:** Contributed equally (Amelia R. McCready-Vangi, Amy E. Campbell).

## Abstract

Diabetic foot ulcers (DFU) are a serious complication of diabetes mellitus that burden patients and health care systems. *Staphylococcus aureus* is prevalent and abundant in the DFU microbiome, and strain-level differences in *S. aureus* may drive clinical outcomes. To identify mechanisms underlying strain-specific outcomes in DFU with *S. aureus*, we performed high-throughput phenotyping screens on a collection of 221 *S. aureus* cultured isolates from clinically uninfected DFU. Of the 4 phenotypes examined (*in vitro* biofilm formation and production of staphylokinase, staphyloxanthin, and siderophores), we discovered that isolates from non-healing wounds produced more staphyloxanthin, a carotenoid cell membrane pigment. In a murine diabetic wound healing model, staphyloxanthin-producing isolates delayed wound closure significantly compared to staphyloxanthin-deficient isolates. Staphyloxanthin promoted resistance to oxidative stress *in vitro* and enhanced bacterial survival in human neutrophils. Comparative genomic and transcriptomic analysis of genetically similar clinical isolates with disparate staphyloxanthin phenotypes revealed a mutation in the Sigma B regulatory pathway that resulted in marked differences in stress response gene expression. Our findings suggest that staphyloxanthin production delays wound healing by protecting *S. aureus* from neutrophil-mediated oxidative stress, and may provide a target for therapeutic intervention in *S. aureus*-positive wounds.
