## Supplemental Tables for "Staphyloxanthin production by *Staphylococcus aureus* promotes resistance to oxidative stress to delay diabetic wound healing"

### Sheet: S1_IsolateInfo
Table S1
IsolateID	patient	visit	week_healed	staphyloxanthin	stx_dev	biofilm	biofilm_dev	siderophore	siderophore_dev	staphylokinase	kinase_dev
SA22	105	0	6	34	14.31	76	22	81	4	0.18	0.04583
SA31	105	1	6	26	6.18	82	20	97	2	1.04	0.06658
SA47	106	1	14	43	8.44	58	15	71	6	0.14	0.08319
SA56	106	3	14	67	16.24	61	16	66	31	1.16	0.18009
SA62	106	4	14	42	11.71	49	5	79	9	0.13	0.00577
SA76	106	5	14	44	23.87	59	13	44	17	0.13	0.00577
SA105	106	6	14	41	15.28	53	8	64	35	0.12	0.00577
SA142	111	0	8	41	7.88	91	20	53	26	0.15	0.01
SA152	111	1	8	52	9.21	95	24	39	13	0.17	0.03055
SA147	111	1	8	37	15.24	99	20	56	17	0.15	0.01155
SA189	112	0	8	47	7.11	63	20	25	8	0.12	0.00577
SA251	112	3	8	43	10.49	70	22	30	15	0.21	0.09883
SA243	114	0	2	34	4.38	41	4	82	12	0.91	0.25565
SA244	114	0	2	38	19.58	50	24	60	16	0.17	0.00577
SA315	115	2	6	76	14.27	60	9	58	14	0.34	0.0502
SA280	116	0	8	66	16.34	55	9	78	6	0.16	0.02082
SA283	116	0	8	63	16.72	89	14	84	27	0.72	0.39302
SA300	116	1	8	70	22.47	65	14	91	8	0.5	0.2722
SA328	118	0	2	28	3.61	133	42	81	25	0.31	0.12473
SA317	119	0	6	68	15.39	65	24	31	12	0.33	0.17635
SA333	119	1	6	67	24.03	68	27	47	22	0.55	0.09292
SA339	119	1	6	79	15.7	76	33	62	11	0.37	0.06
SA429	120	2	12	25	7	51	48	29	7	0.13	0.01
SA434	120	2	12	47	7.44	38	8	82	13	1.18	0.1365
SA408	121	0	2	49	10.63	58	10	39	35	0.11	0.01155
SA459	122	1	10	44	7.2	94	18	54	40	0.16	0.01528
SA460	122	1	10	50	1.29	120	29	43	3	0.16	0.02
SA467	122	1	10	59	20.32	99	32	47	16	0.19	0.07234
SA468	122	1	10	54	8.76	87	25	70	32	0.16	0.0611
SA489	122	2	10	56	8.1	101	27	71	25	0.22	0.1562
SA498	122	2	10	45	7.4	107	34	75	17	0.13	0.04041
SA564	122	4	10	51	15.63	113	19	88	15	0.15	0.05132
SA523	123	2	NA	45	7.45	64	28	80	17	0.12	0.03
SA551	123	3	NA	56	10.2	69	15	67	24	0.11	0.02517
SA653	124	6	NA	48	6.53	108	22	86	16	0.78	0.22517
SA657	124	6	NA	57	13.13	78	26	61	26	0.95	0.25065
SA659	124	7	NA	59	9.5	99	25	77	19	0.55	0.20073
SA717	124	11	NA	61	1.8	83	24	75	11	1.04	0.23072
SA781	124	13	NA	61	11.3	112	25	78	5	0.92	0.45975
SA568	126	1	4	37	5.84	57	21	91	10	0.58	0.29
SA575	126	1	4	27	4.01	50	19	89	17	0.32	0.1159
SA596	127	0	4	44	3.93	66	18	89	12	0.28	0.09539
SA613	127	1	4	75	6.02	53	15	77	5	0.14	0.02082
SA620	127	1	4	36	6.1	83	19	80	33	0.29	0.19466
SA672	131	0	4	25	7.09	65	30	64	16	0.5	0.32847
SA691	131	1	4	37	20.4	54	16	74	14	0.26	0.14765
SA701	131	1	4	36	3.47	51	7	67	25	0.28	0.05033
SA731	132	0	NA	48	16.7	54	18	68	29	0.13	0.02309
SA788	132	2	NA	43	18.11	72	20	88	2	0.12	0.01528
SA848	132	3	NA	62	2.23	81	17	79	9	0.12	0.02646
SA892	132	4	NA	62	13.38	66	15	84	19	0.13	0.02
SA936	132	5	NA	48	23.36	51	18	85	18	0.12	0.01732
SA973	132	6	NA	33	4.83	52	15	77	17	0.13	0.02
SA1006	132	7	NA	43	11.12	61	17	83	16	0.11	0.02082
SA684	134	0	NA	79	14.36	67	20	58	23	0.99	0.15678
SA807	136	0	2	57	11.1	56	15	36	22	0.5	0.44852
SA801	138	0	2	91	13.39	49	24	47	10	0.73	0.42728
SA825	139	0	4	75	14.82	82	31	81	5	0.25	0.14773
SA869	139	1	4	54	10.17	73	12	13	5	0.27	0.10536
SA880	141	0	NA	78	21.73	62	12	29	15	1	0.45702
SA881	141	0	NA	87	21.03	67	19	18	11	0.84	0.60647
SA882	141	0	NA	95	19.66	76	20	24	7	1.28	0.151
SA925	141	1	NA	98	22.54	77	20	53	33	1.19	0.1914
SA929	141	1	NA	78	15.47	81	24	20	9	0.15	0.03786
SA933	141	1	NA	93	21.16	63	24	21	5	1.26	0.1159
SA976	141	2	NA	80	16.97	71	15	29	16	1.22	0.0866
SA999	141	3	NA	72	14.43	75	16	41	25	0.12	0.03606
SA1000	141	3	NA	27	13.04	65	21	44	5	0.43	0.64005
SA1037	141	4	NA	82	12.72	80	15	33	21	0.11	0.01732
SA1038	141	4	NA	30	10.73	66	13	20	5	0.11	0.01155
SA1061	141	5	NA	84	18.54	69	17	48	5	0.11	0.01732
SA1088	141	6	NA	27	7.53	50	20	37	28	0.11	0.01
SA1194	141	8	NA	83	15.77	53	13	24	12	0.69	0.61997
SA900	142	0	2	49	7.62	91	32	34	5	0.12	0.02309
SA1151	145	2	10	33	10.98	104	50	99	0	1.29	0.1159
SA1176	145	3	10	32	5.23	91	27	90	4	0.89	0.68578
SA1197	145	4	10	39	15.2	157	46	93	4	0.86	0.68833
SA1207	149	1	16	59	17.11	74	28	66	34	0.12	0.02082
SA1214	149	2	16	52	8.02	85	33	36	6	0.12	0.02
SA1219	149	3	16	61	17.73	72	24	53	29	0.12	0.01528
SA1253	149	5	16	54	15.13	72	24	41	9	0.11	0.02082
SA1258	152	0	2	58	13.48	71	32	71	5	1.24	0.19035
SA1285	153	1	4	54	15.91	58	18	3	6	0.14	0.02082
SA1289	153	1	4	21	2.8	101	41	63	11	0.12	0.02082
SA1334	159	0	10	41	11.14	49	21	26	13	0.13	0.01528
SA1339	159	1	10	37	8.87	47	22	28	15	0.12	0.02
SA1340	159	1	10	39	6.76	48	20	36	12	0.13	0.01528
SA1352	159	2	10	49	4.15	55	16	26	5	0.13	0.01
SA1353	159	2	10	40	6.55	51	22	29	3	0.14	0.02082
SA1364	159	3	10	40	10.68	65	8	22	10	0.13	0.02517
SA1384	159	4	10	34	21	80	23	31	12	0.09	0.01528
SA1337	160	0	NA	53	9.22	67	23	34	5	0.11	0.06245
SA1358	161	0	NA	81	29.19	59	35	34	12	0.5	0.38341
SA1373	161	1	NA	81	24.19	47	8	31	8	0.82	0.31843
SA1368	161	1	NA	75	16.06	78	40	37	13	0.49	0.32551
SA1395	161	4	NA	105	32.35	132	40	91	11	0.07	0.00577
SA1399	162	0	6	40	6.59	98	17	70	17	0.49	0.29647
SA1410	162	1	6	46	15.74	78	14	74	18	0.2	0.17214
SA1413	162	1	6	37	8.45	97	26	80	14	0.08	0.01155
SA1416	162	2	6	30	8.93	74	17	62	12	0.72	0.43151
SA1455	165	1	NA	67	16.63	97	17	43	1	0.82	0.50467
SA1447	165	1	NA	70	16.26	94	23	48	9	0.8	0.5269
SA1465	165	2	NA	62	20.21	108	38	44	7	0.58	0.51552
SA1430	166	0	NA	45	10.38	133	25	87	5	0.23	0.21813
SA1442	166	1	NA	45	4.91	109	23	75	17	0.17	0.08735
SA1462	166	2	NA	53	3.97	117	21	64	7	0.26	0.30287
SA1473	166	3	NA	46	10.13	119	18	71	13	0.23	0.10607
SA1471	166	3	NA	42	10.94	137	15	73	15	0.26	0.25462
SA1483	166	4	NA	48	13.18	123	18	71	5	0.17	0.1159
SA1490	166	5	NA	68	15.69	126	32	64	1	0.19	0.03512
SA1496	166	6	NA	50	4.41	93	12	52	10	0.08	0.01
SA1509	166	7	NA	48	8.7	102	16	61	4	0.08	0.01528
SA1499	169	1	4	59	5.67	93	10	63	27	0.51	0.15588
SA1502	169	1	4	53	2.7	90	11	54	38	0.48	0.06807
SA1520	170	1	6	35	7.75	82	30	83	25	0.08	0.01155
SA1523	170	1	6	34	4.63	74	25	75	40	0.07	0.01732
SA1531	171	0	14	54	2.12	80	27	40	25	0.08	0.01304
SA1540	171	1	14	40	3.44	78	26	65	35	0.07	0.01528
SA1546	171	1	14	52	11.95	67	24	80	9	0.08	0.02309
SA1562	171	2	14	24	3.74	86	22	57	20	0.23	0.27381
SA1623	171	6	14	23	4.02	93	23	75	9	0.25	0.35249
SA1567	173	0	10	36	5.22	80	19	22	21	0.12	0.07572
SA1572	173	1	10	36	10.14	76	23	28	20	0.12	0.04041
SA1575	173	1	10	32	7.05	69	21	33	11	0.11	0.04041
SA1585	173	2	10	52	5.33	53	16	60	38	1.1	0.40106
SA1593	173	3	10	35	5.29	88	28	24	26	0.2	0.20232
SA1628	173	4	10	36	5.22	80	24	34	26	0.12	0.01155
SA1602	176	0	NA	70	18.22	46	11	56	18	0.65	0.31118
SA1643	176	1	NA	72	12.55	49	12	49	37	0.45	0.46427
SA1644	176	1	NA	62	13.77	77	33	39	22	0.11	0.04163
SA1645	176	1	NA	72	14.6	48	12	47	45	0.29	0.2679
SA1646	176	1	NA	54	18.27	64	22	60	12	0.11	0.02887
SA1663	176	2	NA	49	10.11	52	16	64	29	1.22	0.06429
SA1695	176	3	NA	46	12.74	51	13	69	33	0.94	0.48286
SA1696	176	3	NA	59	16.58	68	24	49	24	0.14	0.04933
SA1731	176	4	NA	50	17.16	59	22	41	37	0.16	0.08386
SA1732	176	4	NA	62	11.85	44	11	58	18	1.18	0.06083
SA1776	176	6	NA	58	7.61	60	18	34	26	0.11	0.04359
SA1808	176	8	NA	74	12.12	56	18	41	23	1.22	0.09539
SA1818	176	9	NA	78	11.02	43	17	61	23	0.1	0.02309
SA1819	176	9	NA	75	13.23	42	11	58	21	0.12	0.04509
SA1834	176	10	NA	30	8.49	59	18	61	16	0.19	0.14799
SA1858	176	11	NA	58	17.95	71	17	63	20	1.32	0.23431
SA1863	176	11	NA	55	21.56	50	12	64	4	1	0.19858
SA1885	176	12	NA	32	7.72	76	15	52	24	0.16	0.1097
SA1923	176	13	NA	75	23.23	60	10	69	16	1.16	0.08505
SA1610	177	0	10	56	16.91	91	15	81	15	0.15	0.06506
SA1702	178	3	14	73	14.62	63	28	22	9	0.15	0.1097
SA1740	178	4	14	79	26.06	60	32	18	3	0.21	0.13077
SA1761	178	5	14	77	34.32	73	39	23	6	0.19	0.1562
SA1779	178	6	14	78	36.94	74	29	24	3	0.41	0.33929
SA1661	179	0	NA	46	12.92	75	32	84	21	0.57	0.45862
SA1657	179	0	NA	62	16.38	72	22	95	4	0.71	0.53125
SA1686	179	1	NA	59	12.41	83	24	80	16	0.56	0.50767
SA1691	179	1	NA	43	12.29	72	16	74	28	0.31	0.29072
SA1755	179	3	NA	57	16.86	74	11	91	8	0.41	0.45501
SA1679	180	0	4	35	9.11	96	5	17	5	0.62	0.51648
SA1722	182	0	NA	40	16.06	54	14	68	34	0.36	0.26539
SA1729	183	0	8	49	17.75	67	20	22	8	0.46	0.37148
SA1743	183	1	8	44	9.76	69	15	44	34	0.68	0.42556
SA1747	183	1	8	52	24.67	74	32	10	4	0.39	0.4272
SA1765	183	2	8	45	12.63	85	25	38	45	0.35	0.32642
SA1782	183	3	8	55	24.8	75	15	13	1	0.36	0.39431
SA1794	184	0	NA	56	18.63	57	10	88	11	0.65	0.49887
SA1829	186	0	NA	43	10.56	48	9	16	2	0.12	0.04726
SA1844	186	1	NA	49	18.59	69	11	13	6	0.11	0.03215
SA1849	186	1	NA	58	26.99	71	11	13	4	0.13	0.07572
SA1869	186	2	NA	88	49.04	51	8	15	6	0.48	0.30136
SA1902	186	3	NA	48	21.2	50	9	19	12	0.13	0.04163
SA1952	186	5	NA	60	28.11	45	14	23	18	0.12	0.04509
SA1968	186	6	NA	49	5.51	69	6	16	5	0.11	0.04041
SA2004	186	7	NA	25	1.73	56	3	15	6	0.13	0.05568
SA2034	186	8	NA	35	13.53	65	19	31	25	0.23	0.19
SA2075	186	9	NA	24	6.81	64	14	47	15	0.23	0.20984
SA2127	186	10	NA	36	3.61	63	10	48	16	0.15	0.07024
SA2139	186	11	NA	38	13.08	51	3	42	15	0.14	0.06506
SA2166	186	12	NA	27	9.61	39	6	44	16	0.13	0.05686
SA2181	186	13	NA	33	23.29	56	11	49	8	0.13	0.05508
SA1881	187	0	6	90	21.08	60	28	78	16	1.1	0.07638
SA1943	191	1	NA	64	12.12	70	30	60	36	0.38	0.29365
SA1946	191	1	NA	63	17.1	82	24	48	22	0.33	0.41531
SA1961	191	2	NA	80	12.66	87	7	57	21	1.02	0.08386
SA2058	191	5	NA	68	16.86	83	16	62	16	0.97	0.17559
SA2093	191	6	NA	70	10.97	87	20	57	13	1.03	0.24007
SA2130	191	7	NA	74	11.93	85	20	50	16	1.12	0.10214
SA2221	191	12	NA	68	8.39	70	9	55	26	0.1	0.03536
SA1974	192	1	4	43	10.44	74	19	72	8	0.29	0.35745
SA1981	192	1	4	43	5.2	78	16	78	15	0.31	0.35209
SA2059	196	1	12	55	9.87	93	25	70	19	0.13	0.00577
SA2064	196	1	12	59	15.5	95	24	77	17	0.12	0.01155
SA2083	197	1	NA	63	15.62	64	16	53	32	0.17	0.0781
SA2089	197	1	NA	66	19.16	75	13	49	34	0.11	0.02309
SA2123	197	2	NA	61	11.53	62	20	34	12	0.18	0.08145
SA2144	197	3	NA	58	14.18	74	20	59	39	0.15	0.05292
SA2187	197	5	NA	54	27.74	68	22	40	33	0.15	0.04041
SA2205	197	6	NA	72	16.66	71	19	40	35	0.19	0.09074
SA2109	200	0	2	33	1.64	87	12	99	1	0.41	0.4414
SA2105	201	0	NA	49	11.95	96	27	35	38	0.51	0.37603
SA2136	201	1	NA	41	14.88	116	27	24	14	0.38	0.18083
SA2137	201	1	NA	49	17.38	36	7	23	22	0.32	0.28597
SA2148	201	2	NA	17	7.27	90	33	16	11	0.16	0.05292
SA2149	201	2	NA	28	10.89	98	35	13	5	0.38	0.29855
SA2150	201	2	NA	52	5.27	118	24	41	17	0.57	0.57309
SA2178	201	3	NA	34	2.19	81	37	12	5	0.44	0.33946
SA2179	201	3	NA	57	12.03	138	31	12	3	0.63	0.57439
SA2213	201	5	NA	44	8.2	57	12	11	4	0.17	0.0611
SA286	301	1	4	40	5.22	76	25	19	11	0.31	0.17413
SA290	301	1	4	48	3.65	71	8	19	17	0.28	0.30455
SA359	302	0	6	64	11.8	66	3	79	7	NA	NA
SA383	302	1	6	29	5.13	73	16	19	12	0.21	0.21324
SA767	305	2	6	37	9.2	74	24	57	40	0.51	0.45645
SA915	308	0	4	57	15.94	131	27	32	15	0.15	0.06083
SA962	308	1	4	79	18.93	120	36	36	27	0.12	0.01155
SA968	308	1	4	52	4.67	99	53	61	22	0.15	0.08145
SA1020	309	1	6	112	18.83	47	14	35	24	0.1	0.02217
SA1027	309	1	6	107	18.07	52	16	43	46	0.09	0.03512
SA1058	309	2	6	108	14.29	49	21	25	13	0.08	0.02646
SA1081	310	1	4	105	12.05	55	20	86	6	0.34	0.25064
SA1082	310	1	4	119	21.58	81	39	64	16	0.65	0.25205
SA1085	310	1	4	95	12.07	63	31	69	18	0.69	0.26627
SA1086	310	1	4	129	21.93	102	2	70	21	0.8	0.22068

### Sheet: S2_LMMFits
Table S2
LMMs predicting each phenotype based on healing outcome, controlling for shared patient ID's (intercept)
Fit from min-max normalized values for each phenotype
SIDEROPHORE
Linear mixed model fit by maximum likelihood ['lmerMod']
Formula: siderophore ~ (1 | patient) + Healed
Fit
AIC	BIC	logLik	deviance	df.resid
-125.2	-111.6	66.6	-133.2	217
Scaled residuals
Min	1Q	Median	3Q	Max
-2.7244	-0.5706	-0.0004	0.5201	3.1915
Random effects
Groups Name	Variance	Std.Dev.
patient (Intercept)	0.04178	0.2044
Residual	0.01878	0.137
Fixed effects
	Estimate	Std. Error	t value
(Intercept)	0.56266	0.03455	16.288
HealedUnhealed	-0.01208	0.06336	-0.191
BIOFILM
Linear mixed model fit by maximum likelihood ['lmerMod']
Formula: biofilm ~ (1 | patient) + Healed
Fit
AIC	BIC	logLik	deviance	df.resid
-226.1	-212.5	117	-234.1	217
Scaled residuals
Min	1Q	Median	3Q	Max
-3.9536	-0.5168	-0.0885	0.4278	3.8516
Random effects
Groups Name	Variance	Std.Dev.
patient (Intercept)	0.01814	0.1347
Residual	0.0132	0.1149
Fixed effects
	Estimate	Std. Error	t value
(Intercept)	0.326098	0.0239511	13.615
HealedUnhealed	-0.0001935	0.0433838	-0.004
STAPHYLOXANTHIN
Linear mixed model fit by maximum likelihood ['lmerMod']
Formula: staphyloxanthin ~ (1 | patient) + Healed
Fit
AIC	BIC	logLik	deviance	df.resid
-227.2	-213.6	117.6	-235.2	217
Scaled residuals
Min	1Q	Median	3Q	Max
-3.5548	-0.4555	-0.0635	0.4684	3.4585
Random effects
Groups Name	Variance	Std.Dev.
patient (Intercept)	0.02062	0.1436
Residual	0.01268	0.1126
Fixed effects
	Estimate	Std. Error	t value
(Intercept)	0.31328	0.02504	12.513
HealedUnhealed	0.05371	0.04557	1.179
STAPHYLOKINASE
Linear mixed model fit by maximum likelihood ['lmerMod']
Formula: staphylokinase ~ (1 | patient) + Healed
Fit
AIC	BIC	logLik	deviance	df.resid
31.7	45.3	-11.9	23.7	216
Scaled residuals
Min	1Q	Median	3Q	Max
-1.8483	-0.4714	-0.2324	0.3624	2.8404
Random effects
Groups Name	Variance	Std.Dev.
patient (Intercept)	0.01959	0.14
Residual	0.05314	0.2305
Fixed effects
	Estimate	Std. Error	t value
(Intercept)	0.2253	0.0319	7.063
HealedUnhealed	0.07093	0.05431	1.306

### Sheet: S3_FlowCounts
Table S3 -- Flow Cytometry Cell Counts
C57BL/6 non-diabetic mice
condition	ly6g_percentage_cd11b	cd4_percentage_cd90.2	cd8_percentage_cd90.2	gd_tcell_percentage_cd45	cd11c_percentage_cd11b	f480_percentage_cd11b	ly6c_percentage_cd11b	mpo_percentage_ly6g	total_cell_number	ly6g_number	cd4_number	cd8_number	gd_tcell_number	cd11c_number	f480_number	ly6c_number
punch	24.8	15.4	11	2.9	14.1	44.3	45.1	25	232446	6328.35	2658.68	1905.82	1368.06	3592.23	11327.4	17324.5
punch	16.9	12.5	7.26	3.71	13.4	30.1	38.8	55.7	337649	2499.64	1329.78	770.03	1057.31	1978.39	4457.29	9302.56
punch	12.8	15.8	3.76	4.51	14.8	49.1	36.6	46.9	183765	1480.15	1735.91	413.572	1164.53	1714.15	5686.61	6725.98
SA925	40.9	26.3	5.32	0.75	6.75	25.5	48	42.7	479000	16453	3749.48	757.829	430.063	2718.16	10252.6	30820.5
SA925	27.8	24.1	5.96	1.82	11.8	39.5	45.5	59.3	446000	7188.34	3004.48	742.152	755.605	3051.57	10233.2	18461.9
SA925	30.9	20.4	5	4.39	11.5	31.6	33.1	41.1	546000	7386.45	2338.83	573.26	1675.82	2741.76	7545.79	15337
SA1088	11.1	12	5.52	9.08	19.2	35.8	34.4	57.8	271443	998.368	1005.74	464.186	1772.01	1720.43	3208.78	4837.11
SA1088	9	28.6	15.2	0.88	8.2	44.7	56.7	41.3	296568	4595.91	6501.04	3452.83	704.729	4187.91	22821.1	38460
SA1088	15.7	28.8	13.2	1.46	7.95	43.8	56.2	23.5	563000	7007.1	4257.55	1957.37	960.924	3538.19	19506.2	33959.1
db/db diabetic mice
condition	ly6g_percentage_cd11b	cd4_percentage_cd90.2	cd8_percentage_cd90.2	gd_tcell_percentage_cd45	cd11c_percentage_cd11b	f480_percentage_cd11b	ly6c_percentage_cd11b		total_cell_number_panel1	ly6g_number	cd4_number	cd8_number	gd_tcell_number	cd11c_number	f480_number	ly6c_number
none	2.01	5.46	0.41	5.24	13.4	20.7	16.4		538000	241.636	1496.28	126.394	3057.62	743.494	1607.81	910.781
none	1.9	5.87	0.46	5.09	15.3	24.4	15.2		1000000	125	1109	98	2258	997	1920	651
punch	2.7	7.66	0.83	3.78	18.5	35.7	30.9		1000000	174	1304	159	1464	1021	2321	1709
punch	2.82	9.06	1.01	4.65	15.9	33.5	28.1		1000000	179	1621	186	1743	961	2506	1674
punch	4.46	7.37	0.7	5.69	19.7	41	36.3		1210000	404.959	1799.17	172.727	2744.63	1485.12	2921.49	2741.32
punch	8.45	9.21	1.02	6.74	22.6	39.9	41.4		1000000	749	2008	235	3146	1797	2842	3335
punch	4.58	6.78	0.84	4.76	17	32.3	31.6		1000000	368	1511	188	2161	1015	2144	2150
SA925	9.51	14	1.75	6.28	13.1	27.3	36.7		768000	1350.26	2678.39	333.333	2960.94	1328.12	2649.74	4484.38
SA925	21.2	10.8	1.95	5.49	11.4	26	47.6		750000	4294.67	1949.33	364	2620	1154.67	2293.33	7805.33
SA925	11.1	13	2.54	4.9	19.2	42	52.8		1000000	1840	2896	561	2510	2378	4863	7969
SA925	7.81	19.5	3.03	6.23	23	44	52.5		1000000	1307	5256	799	3598	3238	5059	8263
SA925	6.25	11.1	1.13	5.36	17.2	34	37.7		1000000	552	2442	245	2614	1387	2465	3294
SA925	4.73	11.4	1.13	6.29	18.7	34.7	34.1		1000000	547	3242	313	3379	1860	3381	3387
SA1088	8.8	15.7	3.48	5.31	21.1	43.1	58.2		452000	1115.04	3785.4	876.106	2615.04	2234.51	3511.06	8022.12
SA1088	3.23	11.2	6.6	4.79	24.3	51.4	60.6		757000	393.659	3573.32	2235.14	2904.89	2742.4	5033.03	9340.82
SA1088	8.65	13.8	4.88	5.04	18.1	47.6	63.1		1000000	1582	3274	1168	2623	1686	3826	10438
SA1088	5.24	12	2.33	6.06	20.9	43.5	48.4		1000000	591	3174	605	3304	2025	3799	5658
SA1088	4.85	15.7	4.33	5.21	20.9	54.6	63.5		1000000	814	4785	1309	3290	2605	5744	11602
SA1088	2.32	17.1	5.29	4.44	22.8	56.1	62.1		1000000	314	4318	1363	2439	2696	5977	9853
